# GA-repeats on mammalian X chromosomes support Ohno’s hypothesis of dosage compensation by transcriptional upregulation

**DOI:** 10.1101/485300

**Authors:** Edridge D’Souza, Kathryn Weinand, Elizaveta Hosage, Steve Gisselbrecht, Vicky Markstein, Peter Markstein, Martha L. Bulyk, Michele Markstein

## Abstract

Over 50 years ago, Susumo Ohno proposed that dosage compensation in mammals would require upregulation of gene expression on the single active X chromosome, a mechanism which to date is best understood in the fruit fly *Drosophila melanogaster*. Here, we report that the GA-repeat sequences that recruit the conserved MSL dosage compensation complex to the *Drosophila* X chromosome are also enriched across mammalian X chromosomes, providing genomic support for the Ohno hypothesis. We show that mammalian GA-repeats derive in part from transposable elements, suggesting a mechanism whereby unrelated X chromosomes from dipterans to mammals accumulate binding sites for the MSL dosage compensation complex through convergent evolution, driven by their propensity to accumulate transposable elements.
