## Supplement Table 3 for "GA-repeats on mammalian X chromosomes support Ohno’s hypothesis of dosage compensation by transcriptional upregulation"

### Sheet: GENE-NEIGHBORHOOD SEARCHES
Experiment	FG type	BG type	Reference point of gene used	Amount of flanking sequence +/- of reference point	CDS Masked?	kmer searched	Total number of FG regions	Number of FG regions with kmer	Average number of kmer per FG	Number of bootstraps	Average number of kmer per BG	P-value	FDR corrected p-value	Percent of FG regions with kmer	Average percent of BG regions with kmer	FG:BG Percentage Ratio
Gene Neighborhood Searches	hg19 chrX genes	Autosomal genes	TSS	30000	Y	GAGAGAGAGAGAGAGAGAGA	573	258	0.846422	1000	0.49793	0	0	0.450262	0.314585	1.43129
	hg19 chrX genes	Autosomal genes	TSS	30000	N	GAGAGAGAGAGAGAGAGAGA	573	258	0.846422	1000	0.498251	0	0	0.450262	0.314585	1.43129
ABBREVIATIONS	hg19 chrX genes	Autosomal genes	TTS	30000	Y	GAGAGAGAGAGAGAGAGAGA	535	229	0.813084	1000	0.465443	0	0	0.428037	0.297351	1.4395
TSS=Transcription Start Site	hg19 chrX genes	Autosomal genes	TTS	30000	N	GAGAGAGAGAGAGAGAGAGA	535	229	0.813084	1000	0.465817	0	0	0.428037	0.297411	1.43921
TTS = Transcription Termination Site	hg19 genes	GENRE matched regions	TTS	30000	Y	GAGAGAGAGAGAGAGAGAGA	194	58	0.396907	1000	0.307222	0.958	1	0.298969	0.221144	1.35192
Gene Body= DNA from the TSS to TTS	hg19 genes	GENRE matched regions	TTS	30000	N	GAGAGAGAGAGAGAGAGAGA	194	58	0.396907	1000	0.307505	0.958	1	0.298969	0.221165	1.35179
GENRE matched regions = regions of the genome	hg19 genes	GENRE matched regions	TSS	30000	Y	GAGAGAGAGAGAGAGAGAGA	135	40	0.459259	1000	0.334163	0.985	1	0.296296	0.234711	1.26239
matched for X-ness (either FG and BG are on	hg19 genes	GENRE matched regions	TSS	30000	N	GAGAGAGAGAGAGAGAGAGA	135	40	0.459259	1000	0.334504	0.985	1	0.296296	0.234719	1.26235
chromosome X or on autosomal chromosomes)	hg19 chrX genes	Autosomal genes	TSS	30000	Y	GAGAGAGAGAGAGAGAGAGAGAGAGAGAGA	573	112	0.249564	1000	0.148681	0	0	0.195462	0.125415	1.55852
chrX = chromosome X	hg19 chrX genes	Autosomal genes	TSS	30000	N	GAGAGAGAGAGAGAGAGAGAGAGAGAGAGA	573	112	0.249564	1000	0.148773	0	0	0.195462	0.125415	1.55852
CDS masked = coding regions not considered	hg19 chrX genes	Autosomal genes	gene body	0	Y	GAGAGAGAGAGAGAGAGAGA	925	173	0.461622	1000	0.263122	0	0	0.187027	0.124322	1.50437
	hg19 chrX genes	Autosomal genes	gene body	0	N	GAGAGAGAGAGAGAGAGAGA	925	173	0.461622	1000	0.263369	0	0	0.187027	0.124371	1.50379
	hg19 chrX genes	Autosomal genes	TTS	30000	Y	GAGAGAGAGAGAGAGAGAGAGAGAGAGAGA	535	94	0.246729	1000	0.134436	0	0	0.175701	0.113241	1.55156
	hg19 chrX genes	Autosomal genes	TTS	30000	N	GAGAGAGAGAGAGAGAGAGAGAGAGAGAGA	535	94	0.246729	1000	0.13454	0	0	0.175701	0.113241	1.55156
	hg19 chrX genes	Autosomal genes	TSS	10000	Y	GAGAGAGAGAGAGAGAGAGA	964	165	0.238589	1000	0.129504	0	0	0.171162	0.0972334	1.76032
	hg19 chrX genes	Autosomal genes	TSS	10000	N	GAGAGAGAGAGAGAGAGAGA	964	165	0.238589	1000	0.129662	0	0	0.171162	0.0972697	1.75966
	hg19 chrX genes	Autosomal genes	TTS	10000	Y	GAGAGAGAGAGAGAGAGAGA	864	132	0.236111	1000	0.117635	0	0	0.152778	0.0912523	1.67423
	hg19 chrX genes	Autosomal genes	TTS	10000	N	GAGAGAGAGAGAGAGAGAGA	864	132	0.236111	1000	0.117837	0	0	0.152778	0.0912801	1.67373
	hg19 genes	GENRE matched regions	TTS	10000	Y	GAGAGAGAGAGAGAGAGAGA	14383	1500	0.126191	1000	0.0965266	1	1	0.10429	0.0760502	1.37133
	hg19 genes	GENRE matched regions	TTS	10000	N	GAGAGAGAGAGAGAGAGAGA	14383	1500	0.126191	1000	0.0966784	1	1	0.10429	0.0760572	1.3712
	hg19 genes	GENRE matched regions	TSS	10000	Y	GAGAGAGAGAGAGAGAGAGA	14205	1478	0.125378	1000	0.109407	1	1	0.104048	0.0839655	1.23917
	hg19 genes	GENRE matched regions	TSS	10000	N	GAGAGAGAGAGAGAGAGAGA	14205	1478	0.125378	1000	0.109434	1	1	0.104048	0.0839704	1.2391
	hg19 chrX genes	Autosomal genes	TTS	30000	Y	GAGAGAGAGAGAGAGAGAGAGAGAGAGAGAGAGAGAGAGA	535	47	0.11028	1000	0.0510187	0	0	0.0878505	0.0472262	1.86021
	hg19 chrX genes	Autosomal genes	TTS	30000	N	GAGAGAGAGAGAGAGAGAGAGAGAGAGAGAGAGAGAGAGA	535	47	0.11028	1000	0.0511234	0	0	0.0878505	0.0473308	1.85609
	hg19 genes	GENRE matched regions	TTS	30000	Y	GAGAGAGAGAGAGAGAGAGAGAGAGAGAGA	194	17	0.0979381	1000	0.0889124	0.722	1	0.0876289	0.0786443	1.11424
	hg19 genes	GENRE matched regions	TTS	30000	N	GAGAGAGAGAGAGAGAGAGAGAGAGAGAGA	194	17	0.0979381	1000	0.089	0.721	1	0.0876289	0.0786443	1.11424
	hg19 chrX genes	Autosomal genes	TSS	30000	Y	GAGAGAGAGAGAGAGAGAGAGAGAGAGAGAGAGAGAGAGA	573	50	0.095986	1000	0.0573944	0	0	0.08726	0.0539389	1.61776
	hg19 chrX genes	Autosomal genes	TSS	30000	N	GAGAGAGAGAGAGAGAGAGAGAGAGAGAGAGAGAGAGAGA	573	50	0.095986	1000	0.0574869	0	0	0.08726	0.0540314	1.61499
	hg19 chrX genes	Autosomal genes	gene body	0	Y	GAGAGAGAGAGAGAGAGAGAGAGAGAGAGA	925	80	0.139459	1000	0.0784627	0	0	0.0864865	0.0563568	1.53462
	hg19 chrX genes	Autosomal genes	gene body	0	N	GAGAGAGAGAGAGAGAGAGAGAGAGAGAGA	925	80	0.139459	1000	0.0785286	0	0	0.0864865	0.0563568	1.53462
	hg19 genes	GENRE matched regions	TSS	30000	Y	GAGAGAGAGAGAGAGAGAGAGAGAGAGAGA	135	11	0.118519	1000	0.0995778	0.808	1	0.0814815	0.0884	0.921736
	hg19 genes	GENRE matched regions	TSS	30000	N	GAGAGAGAGAGAGAGAGAGAGAGAGAGAGA	135	11	0.118519	1000	0.0996889	0.805	1	0.0814815	0.0884	0.921736
	hg19 chrX genes	Autosomal genes	TSS	10000	Y	GAGAGAGAGAGAGAGAGAGAGAGAGAGAGA	964	68	0.0757261	1000	0.0383807	0	0	0.0705394	0.0349108	2.02056
	hg19 chrX genes	Autosomal genes	TSS	10000	N	GAGAGAGAGAGAGAGAGAGAGAGAGAGAGA	964	68	0.0757261	1000	0.0384212	0	0	0.0705394	0.0349108	2.02056
	hg19 chrX genes	Autosomal genes	TTS	10000	Y	GAGAGAGAGAGAGAGAGAGAGAGAGAGAGA	864	52	0.0694444	1000	0.0333843	0	0	0.0601852	0.0307639	1.95636
	hg19 chrX genes	Autosomal genes	TTS	10000	N	GAGAGAGAGAGAGAGAGAGAGAGAGAGAGA	864	52	0.0694444	1000	0.0334421	0	0	0.0601852	0.0307639	1.95636
	hg19 chrX genes	Autosomal genes	TSS	3000	Y	GAGAGAGAGAGAGAGAGAGA	1246	68	0.0698234	1000	0.0367705	0	0	0.0545746	0.0279759	1.95077
	hg19 chrX genes	Autosomal genes	TSS	3000	N	GAGAGAGAGAGAGAGAGAGA	1246	68	0.0698234	1000	0.0368692	0	0	0.0545746	0.0280088	1.94848
	hg19 genes	GENRE matched regions	TSS	30000	Y	GAGAGAGAGAGAGAGAGAGAGAGAGAGAGAGAGAGAGAGA	135	6	0.0444444	1000	0.0389037	0.734	1	0.0444444	0.0374815	1.18577
	hg19 genes	GENRE matched regions	TSS	30000	N	GAGAGAGAGAGAGAGAGAGAGAGAGAGAGAGAGAGAGAGA	135	6	0.0444444	1000	0.0390148	0.727	1	0.0444444	0.0375926	1.18227
	hg19 chrX genes	Autosomal genes	TTS	3000	Y	GAGAGAGAGAGAGAGAGAGA	1170	47	0.0521368	1000	0.0268991	0	0	0.0401709	0.0221855	1.81069
	hg19 chrX genes	Autosomal genes	TTS	3000	N	GAGAGAGAGAGAGAGAGAGA	1170	47	0.0521368	1000	0.0270282	0	0	0.0401709	0.0222479	1.80561
	hg19 chrX genes	Autosomal genes	gene body	0	Y	GAGAGAGAGAGAGAGAGAGAGAGAGAGAGAGAGAGAGAGA	925	37	0.052973	1000	0.0295849	0	0	0.04	0.0257124	1.55567
	hg19 chrX genes	Autosomal genes	gene body	0	N	GAGAGAGAGAGAGAGAGAGAGAGAGAGAGAGAGAGAGAGA	925	37	0.052973	1000	0.0296508	0	0	0.04	0.0257124	1.55567
	hg19 genes	GENRE matched regions	TSS	10000	Y	GAGAGAGAGAGAGAGAGAGAGAGAGAGAGA	14205	493	0.0362548	1000	0.0326421	1	1	0.0347061	0.0303677	1.14286
	hg19 genes	GENRE matched regions	TSS	10000	N	GAGAGAGAGAGAGAGAGAGAGAGAGAGAGA	14205	493	0.0362548	1000	0.0326495	1	1	0.0347061	0.0303677	1.14286
	hg19 genes	GENRE matched regions	TTS	10000	Y	GAGAGAGAGAGAGAGAGAGAGAGAGAGAGA	14383	499	0.0362928	1000	0.0275356	1	1	0.0346937	0.0256617	1.35197
	hg19 genes	GENRE matched regions	TTS	10000	N	GAGAGAGAGAGAGAGAGAGAGAGAGAGAGA	14383	499	0.0362928	1000	0.027584	1	1	0.0346937	0.0256617	1.35197
	hg19 chrX genes	Autosomal genes	TTS	10000	Y	GAGAGAGAGAGAGAGAGAGAGAGAGAGAGAGAGAGAGAGA	864	26	0.0335648	1000	0.0135012	0	0	0.0300926	0.0129954	2.31564
	hg19 chrX genes	Autosomal genes	TTS	10000	N	GAGAGAGAGAGAGAGAGAGAGAGAGAGAGAGAGAGAGAGA	864	26	0.0335648	1000	0.013559	0	0	0.0300926	0.0130532	2.30537
	hg19 genes	GENRE matched regions	TSS	3000	Y	GAGAGAGAGAGAGAGAGAGA	24649	703	0.0339162	1000	0.0339896	0.45	0.815347	0.0285204	0.0262842	1.08508
	hg19 genes	GENRE matched regions	TSS	3000	N	GAGAGAGAGAGAGAGAGAGA	24649	703	0.0339162	1000	0.0340829	0.408	0.75801	0.0285204	0.0263153	1.0838
	hg19 genes	GENRE matched regions	TTS	3000	Y	GAGAGAGAGAGAGAGAGAGA	24842	706	0.0337332	1000	0.0244326	1	1	0.0284196	0.0203696	1.3952
	hg19 genes	GENRE matched regions	TTS	3000	N	GAGAGAGAGAGAGAGAGAGA	24842	706	0.0337332	1000	0.0245693	1	1	0.0284196	0.0204379	1.39053
	hg19 chrX genes	Autosomal genes	TSS	10000	Y	GAGAGAGAGAGAGAGAGAGAGAGAGAGAGAGAGAGAGAGA	964	24	0.0259336	1000	0.0166317	0.027	0.0721314	0.0248963	0.0158911	1.56668
	hg19 chrX genes	Autosomal genes	TSS	10000	N	GAGAGAGAGAGAGAGAGAGAGAGAGAGAGAGAGAGAGAGA	964	24	0.0259336	1000	0.0166722	0.03	0.0795652	0.0248963	0.0159315	1.5627
	hg19 chrX genes	Autosomal genes	TSS	3000	Y	GAGAGAGAGAGAGAGAGAGAGAGAGAGAGA	1246	26	0.0216693	1000	0.0112713	0.002	0.00795652	0.0208668	0.0103443	2.01722
	hg19 chrX genes	Autosomal genes	TSS	3000	N	GAGAGAGAGAGAGAGAGAGAGAGAGAGAGA	1246	26	0.0216693	1000	0.0113042	0.002	0.00795652	0.0208668	0.0103772	2.01083
	hg19 chrX genes	Autosomal genes	TTS	3000	Y	GAGAGAGAGAGAGAGAGAGAGAGAGAGAGA	1170	20	0.0179487	1000	0.00788718	0.001	0.00415909	0.017094	0.00733504	2.33046
	hg19 chrX genes	Autosomal genes	TTS	3000	N	GAGAGAGAGAGAGAGAGAGAGAGAGAGAGA	1170	20	0.0179487	1000	0.00792051	0.001	0.00415909	0.017094	0.00736838	2.31992
	hg19 genes	GENRE matched regions	TTS	30000	Y	GAGAGAGAGAGAGAGAGAGAGAGAGAGAGAGAGAGAGAGA	194	3	0.0154639	1000	0.0338866	0.113	0.246179	0.0154639	0.0320103	0.483092
	hg19 genes	GENRE matched regions	TTS	30000	N	GAGAGAGAGAGAGAGAGAGAGAGAGAGAGAGAGAGAGAGA	194	3	0.0154639	1000	0.0339742	0.113	0.246179	0.0154639	0.0320979	0.481773
	hg19 genes	GENRE matched regions	TTS	10000	Y	GAGAGAGAGAGAGAGAGAGAGAGAGAGAGAGAGAGAGAGA	14383	166	0.0116805	1000	0.0112692	0.803	1	0.0115414	0.010842	1.06451
	hg19 genes	GENRE matched regions	TTS	10000	N	GAGAGAGAGAGAGAGAGAGAGAGAGAGAGAGAGAGAGAGA	14383	166	0.0116805	1000	0.0113176	0.777	1	0.0115414	0.0108904	1.05978
	hg19 genes	GENRE matched regions	TSS	10000	Y	GAGAGAGAGAGAGAGAGAGAGAGAGAGAGAGAGAGAGAGA	14205	163	0.0116156	1000	0.0139518	0	0	0.0114748	0.0134919	0.8505
	hg19 genes	GENRE matched regions	TSS	10000	N	GAGAGAGAGAGAGAGAGAGAGAGAGAGAGAGAGAGAGAGA	14205	163	0.0116156	1000	0.0139592	0	0	0.0114748	0.0134993	0.850034
	hg19 genes	GENRE matched regions	TTS	3000	Y	GAGAGAGAGAGAGAGAGAGAGAGAGAGAGA	24842	246	0.0103856	1000	0.00724893	1	1	0.00990258	0.00680304	1.45561
	hg19 genes	GENRE matched regions	TTS	3000	N	GAGAGAGAGAGAGAGAGAGAGAGAGAGAGA	24842	246	0.0103856	1000	0.00728315	1	1	0.00990258	0.00683725	1.44833
	hg19 genes	GENRE matched regions	TSS	3000	Y	GAGAGAGAGAGAGAGAGAGAGAGAGAGAGA	24649	241	0.010183	1000	0.0103272	0.356	0.678625	0.00977727	0.00954895	1.02391
	hg19 genes	GENRE matched regions	TSS	3000	N	GAGAGAGAGAGAGAGAGAGAGAGAGAGAGA	24649	241	0.010183	1000	0.0103583	0.335	0.64873	0.00977727	0.00958006	1.02059
	hg19 chrX genes	Autosomal genes	TTS	3000	Y	GAGAGAGAGAGAGAGAGAGAGAGAGAGAGAGAGAGAGAGA	1170	11	0.00940171	1000	0.00298974	0.001	0.00415909	0.00940171	0.00286154	3.28554
	hg19 chrX genes	Autosomal genes	TTS	3000	N	GAGAGAGAGAGAGAGAGAGAGAGAGAGAGAGAGAGAGAGA	1170	11	0.00940171	1000	0.00302308	0.001	0.00415909	0.00940171	0.00289487	3.24771
	hg19 chrX genes	Autosomal genes	TSS	3000	Y	GAGAGAGAGAGAGAGAGAGAGAGAGAGAGAGAGAGAGAGA	1246	11	0.00882825	1000	0.0049069	0.054	0.130887	0.00882825	0.00468941	1.88259
	hg19 chrX genes	Autosomal genes	TSS	3000	N	GAGAGAGAGAGAGAGAGAGAGAGAGAGAGAGAGAGAGAGA	1246	11	0.00882825	1000	0.00493981	0.055	0.132434	0.00882825	0.00472231	1.86948
	hg19 genes	GENRE matched regions	TSS	3000	Y	GAGAGAGAGAGAGAGAGAGAGAGAGAGAGAGAGAGAGAGA	24649	83	0.00340785	1000	0.0046208	0	0	0.00336728	0.0044457	0.757424
	hg19 genes	GENRE matched regions	TSS	3000	N	GAGAGAGAGAGAGAGAGAGAGAGAGAGAGAGAGAGAGAGA	24649	83	0.00340785	1000	0.00465191	0	0	0.00336728	0.00447681	0.752159
	hg19 genes	GENRE matched regions	TTS	3000	Y	GAGAGAGAGAGAGAGAGAGAGAGAGAGAGAGAGAGAGAGA	24842	78	0.0031801	1000	0.00284518	0.995	1	0.00313984	0.00274422	1.14416
	hg19 genes	GENRE matched regions	TTS	3000	N	GAGAGAGAGAGAGAGAGAGAGAGAGAGAGAGAGAGAGAGA	24842	78	0.0031801	1000	0.0028794	0.99	1	0.00313984	0.00277844	1.13007
	hg19 X-inactived genes	Autosomal genes	TSS	30000	Y	GAGAGAGAGAGAGAGAGAGA	272	104	0.628676	1000	0.400029	0	0	0.382353	0.271327	1.40919
	hg19 X-inactived genes	Autosomal genes	TSS	30000	N	GAGAGAGAGAGAGAGAGAGA	272	104	0.628676	1000	0.400147	0	0	0.382353	0.271327	1.40919
	hg19 X-inactived genes	Autosomal genes	TTS	30000	Y	GAGAGAGAGAGAGAGAGAGA	254	85	0.515748	1000	0.382106	0.007	0.0241698	0.334646	0.262047	1.27704
	hg19 X-inactived genes	Autosomal genes	TTS	30000	N	GAGAGAGAGAGAGAGAGAGA	254	85	0.515748	1000	0.382646	0.009	0.0305	0.334646	0.262055	1.277
	hg19 X-inactived genes	Autosomal genes	gene body	0	Y	GAGAGAGAGAGAGAGAGAGA	362	93	0.635359	1000	0.352746	0	0	0.256906	0.181552	1.41505
	hg19 X-inactived genes	Autosomal genes	gene body	0	N	GAGAGAGAGAGAGAGAGAGA	362	93	0.635359	1000	0.352917	0	0	0.256906	0.181599	1.41469
	hg19 X-inactived genes	Autosomal genes	TSS	30000	Y	GAGAGAGAGAGAGAGAGAGAGAGAGAGAGA	272	44	0.183824	1000	0.120077	0.003	0.01098	0.161765	0.105037	1.54008
	hg19 X-inactived genes	Autosomal genes	TSS	30000	N	GAGAGAGAGAGAGAGAGAGAGAGAGAGAGA	272	44	0.183824	1000	0.12011	0.003	0.01098	0.161765	0.105037	1.54008
	hg19 X-inactived genes	Autosomal genes	TSS	10000	Y	GAGAGAGAGAGAGAGAGAGA	332	49	0.216867	1000	0.114527	0	0	0.14759	0.0879217	1.67866
	hg19 X-inactived genes	Autosomal genes	TSS	10000	N	GAGAGAGAGAGAGAGAGAGA	332	49	0.216867	1000	0.114587	0	0	0.14759	0.0879277	1.67854
	hg19 X-inactived genes	Autosomal genes	gene body	0	Y	GAGAGAGAGAGAGAGAGAGAGAGAGAGAGA	362	48	0.212707	1000	0.105445	0	0	0.132597	0.0797238	1.6632
	hg19 X-inactived genes	Autosomal genes	gene body	0	N	GAGAGAGAGAGAGAGAGAGAGAGAGAGAGA	362	48	0.212707	1000	0.105486	0	0	0.132597	0.0797238	1.6632
	hg19 X-inactived genes	Autosomal genes	TTS	30000	Y	GAGAGAGAGAGAGAGAGAGAGAGAGAGAGA	254	33	0.165354	1000	0.110067	0.014	0.0441724	0.129921	0.0959016	1.35474
	hg19 X-inactived genes	Autosomal genes	TTS	30000	N	GAGAGAGAGAGAGAGAGAGAGAGAGAGAGA	254	33	0.165354	1000	0.110244	0.014	0.0441724	0.129921	0.0959016	1.35474
	hg19 X-inactived genes	Autosomal genes	TTS	10000	Y	GAGAGAGAGAGAGAGAGAGA	319	33	0.125392	1000	0.106909	0.204	0.431207	0.103448	0.0837774	1.2348
	hg19 X-inactived genes	Autosomal genes	TTS	10000	N	GAGAGAGAGAGAGAGAGAGA	319	33	0.125392	1000	0.107072	0.205	0.431207	0.103448	0.0837806	1.23475
	hg19 X-inactived genes	Autosomal genes	TSS	30000	Y	GAGAGAGAGAGAGAGAGAGAGAGAGAGAGAGAGAGAGAGA	272	20	0.0772059	1000	0.0439375	0.02	0.0604959	0.0735294	0.0419338	1.75346
	hg19 X-inactived genes	Autosomal genes	TSS	30000	N	GAGAGAGAGAGAGAGAGAGAGAGAGAGAGAGAGAGAGAGA	272	20	0.0772059	1000	0.0439706	0.02	0.0604959	0.0735294	0.0419669	1.75208
	hg19 X-inactived genes	Autosomal genes	TSS	10000	Y	GAGAGAGAGAGAGAGAGAGAGAGAGAGAGA	332	22	0.0692771	1000	0.0333825	0.002	0.00795652	0.0662651	0.030759	2.15433
	hg19 X-inactived genes	Autosomal genes	TSS	10000	N	GAGAGAGAGAGAGAGAGAGAGAGAGAGAGA	332	22	0.0692771	1000	0.0334006	0.002	0.00795652	0.0662651	0.030759	2.15433
	hg19 X-inactived genes	Autosomal genes	gene body	0	Y	GAGAGAGAGAGAGAGAGAGAGAGAGAGAGAGAGAGAGAGA	362	22	0.0801105	1000	0.0400442	0	0	0.0607735	0.0357017	1.70226
	hg19 X-inactived genes	Autosomal genes	gene body	0	N	GAGAGAGAGAGAGAGAGAGAGAGAGAGAGAGAGAGAGAGA	362	22	0.0801105	1000	0.0400856	0	0	0.0607735	0.0357017	1.70226
	hg19 X-inactived genes	Autosomal genes	TTS	30000	Y	GAGAGAGAGAGAGAGAGAGAGAGAGAGAGAGAGAGAGAGA	254	15	0.0748031	1000	0.0427835	0.022	0.0634016	0.0590551	0.0403622	1.46313
	hg19 X-inactived genes	Autosomal genes	TTS	30000	N	GAGAGAGAGAGAGAGAGAGAGAGAGAGAGAGAGAGAGAGA	254	15	0.0748031	1000	0.0429606	0.023	0.0647538	0.0590551	0.0405394	1.45673
	hg19 X-inactived genes	Autosomal genes	TSS	3000	Y	GAGAGAGAGAGAGAGAGAGA	368	13	0.0516304	1000	0.0328777	0.075	0.174841	0.0353261	0.025375	1.39216
	hg19 X-inactived genes	Autosomal genes	TSS	3000	N	GAGAGAGAGAGAGAGAGAGA	368	13	0.0516304	1000	0.0329837	0.077	0.178367	0.0353261	0.0254103	1.39023
	hg19 X-inactived genes	Autosomal genes	TSS	10000	Y	GAGAGAGAGAGAGAGAGAGAGAGAGAGAGAGAGAGAGAGA	332	10	0.0301205	1000	0.0147982	0.027	0.0721314	0.0301205	0.014241	2.11506
	hg19 X-inactived genes	Autosomal genes	TSS	10000	N	GAGAGAGAGAGAGAGAGAGAGAGAGAGAGAGAGAGAGAGA	332	10	0.0301205	1000	0.0148163	0.027	0.0721314	0.0301205	0.014259	2.11238
	hg19 X-inactived genes	Autosomal genes	TTS	10000	Y	GAGAGAGAGAGAGAGAGAGAGAGAGAGAGA	319	9	0.0282132	1000	0.0312288	0.679	1	0.0282132	0.0292288	0.965251
	hg19 X-inactived genes	Autosomal genes	TTS	10000	N	GAGAGAGAGAGAGAGAGAGAGAGAGAGAGA	319	9	0.0282132	1000	0.0312821	0.682	1	0.0282132	0.0292288	0.965251
	hg19 X-inactived genes	Autosomal genes	TTS	3000	Y	GAGAGAGAGAGAGAGAGAGA	357	8	0.0252101	1000	0.025888	0.556	0.95538	0.022409	0.0216975	1.03279
	hg19 X-inactived genes	Autosomal genes	TTS	3000	N	GAGAGAGAGAGAGAGAGAGA	357	8	0.0252101	1000	0.0260252	0.559	0.956047	0.022409	0.0217619	1.02973
	hg19 X-inactived genes	Autosomal genes	TSS	3000	Y	GAGAGAGAGAGAGAGAGAGAGAGAGAGAGA	368	7	0.0217391	1000	0.00984239	0.04	0.100966	0.0190217	0.00913315	2.08271
	hg19 X-inactived genes	Autosomal genes	TSS	3000	N	GAGAGAGAGAGAGAGAGAGAGAGAGAGAGA	368	7	0.0217391	1000	0.00987772	0.041	0.102781	0.0190217	0.00916848	2.07469
	hg19 X-inactived genes	Autosomal genes	TTS	10000	Y	GAGAGAGAGAGAGAGAGAGAGAGAGAGAGAGAGAGAGAGA	319	5	0.015674	1000	0.0128966	0.387	0.733887	0.015674	0.0125141	1.25251
	hg19 X-inactived genes	Autosomal genes	TTS	10000	N	GAGAGAGAGAGAGAGAGAGAGAGAGAGAGAGAGAGAGAGA	319	5	0.015674	1000	0.0129498	0.389	0.733887	0.015674	0.0125674	1.24719
	hg19 X-inactived genes	Autosomal genes	TSS	3000	Y	GAGAGAGAGAGAGAGAGAGAGAGAGAGAGAGAGAGAGAGA	368	3	0.00815217	1000	0.00464946	0.248	0.501481	0.00815217	0.00447826	1.82039
	hg19 X-inactived genes	Autosomal genes	TSS	3000	N	GAGAGAGAGAGAGAGAGAGAGAGAGAGAGAGAGAGAGAGA	368	3	0.00815217	1000	0.00468478	0.252	0.506769	0.00815217	0.00451359	1.80614
	hg19 X-inactived genes	Autosomal genes	TTS	3000	Y	GAGAGAGAGAGAGAGAGAGAGAGAGAGAGA	357	2	0.00560224	1000	0.00767507	0.737	1	0.00560224	0.00719048	0.77912
	hg19 X-inactived genes	Autosomal genes	TTS	3000	N	GAGAGAGAGAGAGAGAGAGAGAGAGAGAGA	357	2	0.00560224	1000	0.00771148	0.739	1	0.00560224	0.00722689	0.775194
	hg19 X-inactived genes	Autosomal genes	TTS	3000	Y	GAGAGAGAGAGAGAGAGAGAGAGAGAGAGAGAGAGAGAGA	357	1	0.00280112	1000	0.00286555	0.628	1	0.00280112	0.00277031	1.01112
	hg19 X-inactived genes	Autosomal genes	TTS	3000	N	GAGAGAGAGAGAGAGAGAGAGAGAGAGAGAGAGAGAGAGA	357	1	0.00280112	1000	0.00290196	0.634	1	0.00280112	0.00280672	0.998004
	hg19 X-inactived genes	GENRE matched regions	TSS	30000	Y	GAGAGAGAGAGAGAGAGAGA	11	7	0.818182	1000	0.595818	0.834	1	0.636364	0.385818	1.64939
	hg19 X-inactived genes	GENRE matched regions	TSS	30000	N	GAGAGAGAGAGAGAGAGAGA	11	7	0.818182	1000	0.595818	0.834	1	0.636364	0.385818	1.64939
	hg19 X-inactived genes	GENRE matched regions	TTS	30000	Y	GAGAGAGAGAGAGAGAGAGA	14	8	0.714286	1000	0.452571	0.9	1	0.571429	0.319071	1.79091
	hg19 X-inactived genes	GENRE matched regions	TTS	30000	N	GAGAGAGAGAGAGAGAGAGA	14	8	0.714286	1000	0.452571	0.9	1	0.571429	0.319071	1.79091
	hg19 X-inactived genes	GENRE matched regions	TTS	30000	Y	GAGAGAGAGAGAGAGAGAGAGAGAGAGAGA	14	3	0.214286	1000	0.147357	0.832	1	0.214286	0.120357	1.78042
	hg19 X-inactived genes	GENRE matched regions	TTS	30000	N	GAGAGAGAGAGAGAGAGAGAGAGAGAGAGA	14	3	0.214286	1000	0.147357	0.832	1	0.214286	0.120357	1.78042
	hg19 X-inactived genes	GENRE matched regions	TSS	30000	Y	GAGAGAGAGAGAGAGAGAGAGAGAGAGAGA	11	2	0.181818	1000	0.171909	0.696	1	0.181818	0.155909	1.16618
	hg19 X-inactived genes	GENRE matched regions	TSS	30000	N	GAGAGAGAGAGAGAGAGAGAGAGAGAGAGA	11	2	0.181818	1000	0.171909	0.696	1	0.181818	0.155909	1.16618
	hg19 X-inactived genes	GENRE matched regions	TSS	10000	Y	GAGAGAGAGAGAGAGAGAGA	298	43	0.177852	1000	0.205782	0.027	0.0721314	0.144295	0.139695	1.03293
	hg19 X-inactived genes	GENRE matched regions	TSS	10000	N	GAGAGAGAGAGAGAGAGAGA	298	43	0.177852	1000	0.205782	0.027	0.0721314	0.144295	0.139695	1.03293
	hg19 X-inactived genes	GENRE matched regions	TTS	10000	Y	GAGAGAGAGAGAGAGAGAGA	287	37	0.167247	1000	0.117895	1	1	0.12892	0.0973937	1.3237
	hg19 X-inactived genes	GENRE matched regions	TTS	10000	N	GAGAGAGAGAGAGAGAGAGA	287	37	0.167247	1000	0.117895	1	1	0.12892	0.0973937	1.3237
	hg19 X-inactived genes	GENRE matched regions	TSS	3000	Y	GAGAGAGAGAGAGAGAGAGA	331	21	0.0876133	1000	0.0514411	1	1	0.0634441	0.0352568	1.79949
	hg19 X-inactived genes	GENRE matched regions	TSS	3000	N	GAGAGAGAGAGAGAGAGAGA	331	21	0.0876133	1000	0.0514411	1	1	0.0634441	0.0352568	1.79949
	hg19 X-inactived genes	GENRE matched regions	TSS	10000	Y	GAGAGAGAGAGAGAGAGAGAGAGAGAGAGA	298	14	0.0503356	1000	0.0676711	0.006	0.0213204	0.0469799	0.0646477	0.726706
	hg19 X-inactived genes	GENRE matched regions	TSS	10000	N	GAGAGAGAGAGAGAGAGAGAGAGAGAGAGA	298	14	0.0503356	1000	0.0676711	0.006	0.0213204	0.0469799	0.0646477	0.726706
	hg19 X-inactived genes	GENRE matched regions	TTS	3000	Y	GAGAGAGAGAGAGAGAGAGA	321	15	0.0623053	1000	0.02519	1	1	0.046729	0.0224174	2.08449
	hg19 X-inactived genes	GENRE matched regions	TTS	3000	N	GAGAGAGAGAGAGAGAGAGA	321	15	0.0623053	1000	0.02519	1	1	0.046729	0.0224174	2.08449
	hg19 X-inactived genes	GENRE matched regions	TSS	3000	Y	GAGAGAGAGAGAGAGAGAGAGAGAGAGAGA	331	14	0.0453172	1000	0.0216405	1	1	0.0422961	0.0189577	2.23108
	hg19 X-inactived genes	GENRE matched regions	TSS	3000	N	GAGAGAGAGAGAGAGAGAGAGAGAGAGAGA	331	14	0.0453172	1000	0.0216405	1	1	0.0422961	0.0189577	2.23108
	hg19 X-inactived genes	GENRE matched regions	TTS	10000	Y	GAGAGAGAGAGAGAGAGAGAGAGAGAGAGA	287	9	0.0348432	1000	0.0261185	1	1	0.0313589	0.0261185	1.20064
	hg19 X-inactived genes	GENRE matched regions	TTS	10000	N	GAGAGAGAGAGAGAGAGAGAGAGAGAGAGA	287	9	0.0348432	1000	0.0261185	1	1	0.0313589	0.0261185	1.20064
	hg19 X-inactived genes	GENRE matched regions	TSS	3000	Y	GAGAGAGAGAGAGAGAGAGAGAGAGAGAGAGAGAGAGAGA	331	5	0.0151057	1000	0.00812387	1	1	0.0151057	0.00812387	1.85943
	hg19 X-inactived genes	GENRE matched regions	TSS	3000	N	GAGAGAGAGAGAGAGAGAGAGAGAGAGAGAGAGAGAGAGA	331	5	0.0151057	1000	0.00812387	1	1	0.0151057	0.00812387	1.85943
	hg19 X-inactived genes	GENRE matched regions	TTS	10000	Y	GAGAGAGAGAGAGAGAGAGAGAGAGAGAGAGAGAGAGAGA	287	4	0.0139373	1000	0.015777	0.4	0.746939	0.0139373	0.015777	0.883392
	hg19 X-inactived genes	GENRE matched regions	TTS	10000	N	GAGAGAGAGAGAGAGAGAGAGAGAGAGAGAGAGAGAGAGA	287	4	0.0139373	1000	0.015777	0.4	0.746939	0.0139373	0.015777	0.883392
	hg19 X-inactived genes	GENRE matched regions	TSS	10000	Y	GAGAGAGAGAGAGAGAGAGAGAGAGAGAGAGAGAGAGAGA	298	4	0.0134228	1000	0.0285302	0	0	0.0134228	0.0285302	0.470478
	hg19 X-inactived genes	GENRE matched regions	TSS	10000	N	GAGAGAGAGAGAGAGAGAGAGAGAGAGAGAGAGAGAGAGA	298	4	0.0134228	1000	0.0285302	0	0	0.0134228	0.0285302	0.470478
	hg19 X-inactived genes	GENRE matched regions	TTS	3000	Y	GAGAGAGAGAGAGAGAGAGAGAGAGAGAGA	321	4	0.0124611	1000	0.00562617	1	1	0.0124611	0.00562617	2.21484
	hg19 X-inactived genes	GENRE matched regions	TTS	3000	N	GAGAGAGAGAGAGAGAGAGAGAGAGAGAGA	321	4	0.0124611	1000	0.00562617	1	1	0.0124611	0.00562617	2.21484
	hg19 X-inactived genes	GENRE matched regions	TTS	3000	Y	GAGAGAGAGAGAGAGAGAGAGAGAGAGAGAGAGAGAGAGA	321	2	0.00623053	1000	0.00277259	1	1	0.00623053	0.00277259	2.24719
	hg19 X-inactived genes	GENRE matched regions	TTS	3000	N	GAGAGAGAGAGAGAGAGAGAGAGAGAGAGAGAGAGAGAGA	321	2	0.00623053	1000	0.00277259	1	1	0.00623053	0.00277259	2.24719
	hg19 X-inactived genes	GENRE matched regions	TSS	30000	Y	GAGAGAGAGAGAGAGAGAGAGAGAGAGAGAGAGAGAGAGA	11	0	0	1000	0.0691818	0.44	0.809246	0	0.0689091	0
	hg19 X-inactived genes	GENRE matched regions	TSS	30000	N	GAGAGAGAGAGAGAGAGAGAGAGAGAGAGAGAGAGAGAGA	11	0	0	1000	0.0691818	0.44	0.809246	0	0.0689091	0
	hg19 X-inactived genes	GENRE matched regions	TTS	30000	Y	GAGAGAGAGAGAGAGAGAGAGAGAGAGAGAGAGAGAGAGA	14	0	0	1000	0.0618571	0.461	0.827088	0	0.052	0
	hg19 X-inactived genes	GENRE matched regions	TTS	30000	N	GAGAGAGAGAGAGAGAGAGAGAGAGAGAGAGAGAGAGAGA	14	0	0	1000	0.0618571	0.461	0.827088	0	0.052	0
