## Supplement Table 4 for "GA-repeats on mammalian X chromosomes support Ohno’s hypothesis of dosage compensation by transcriptional upregulation"

### Sheet: GA-repeats-in-TE-derived-TD
Supplement Table 4: TE derived tandem repeats that contain GA k-mers ≥ 8 bp
Columns B-L From Ahmed and Liang, "Transposable Elements Are Significant Contributor to Tandem Repeats in the Human Genome." Campartive and Functional Genomics 2012 doi:10.1155/2012/947089
LONGEST GA OR TC REPEAT	Cluster#	TR ID	Locus	Repeat Unit Length	No. of repeats	repeat unit identity (%)	Matched TE	TE strand	TE start	TE end	TR consensus sequence#
26	817	167648168	chr4:156940442-156940717	139	2	97	MER34C_	+			CTGCAAGAGAAATTTACATCTATAAAGAAATTTCCATTTGCAAGGATGTCTCTCTCTCTCTCTCTCTCTCTCTCTGTCTGTCTGTCTCTCTCTCTCTACCAGAAACAGAAAAGGAAGACTAAATCACGGGAGATGTAGC
22	6670	168284773	chr13:108472043-108472113	29	2.45	97	polypyrimidine	+			CTCTCTCTCTCTCTCTCTCTCTCTGGAAA
18	3941	168718415	chr15:60691194-60691280	43	2.05	96	GA-rich	+			AGAGAGAGAGAGAGAGAGAGAGAGAGAGAGTTTCTTGCAGCAC
14	11391	168362453	chr10:13905972-13906011	20	2.05	97	AluSx1	-			TCTTTCTCTCTCTCTCTCTT
14	2820	169715351	chrX:137212884-137213031	56	2.64	96	CT-rich	+			CTTTCTCTCTCTCTCTCTTCCCCTCTCTGTCTCTCTCTTTCTCTCTCTCTCCCCCC
14	6390	168680889	chr14:82109697-82109801	30	3.63	95	CT-rich	+			TCTTTCTCTCTCTCTCTCTTTTTTCTCTTC
14	6307	167715714	chr6:12584214-12584288	30	2.5	97	FRAM	+			AGAGAGAGAGAGAGACCCCATCTCAAAAAA
12	114	169140034	chr18:32548813-32548907	40	2.38	95	L2	+			CTCTCTCTCTCTCTCACACACACACACACACACACACACA
12	114	169140038	chr18:32548815-32548905	38	2.39	96	L2	+			CTCTCTCTCTCTCACACACACACACACATACACACACA
12	6048	167958430	chr9:31908313-31908372	31	2	95	LTR3B	+	3	33	TTGCAGGCTGAGAGAGAGAGAGTCGTGATCA
10	10346	167801847	chr6:41842703-41842753	21	2.45	96	AluJb	+			AAAGAAAGAAGAGAGAGAGAG
10	3661	166851703	chr3:113397776-113397865	45	2	96	AluJb	-	118	81	TAGAGATGGGATCTCACTATGCTGTCCAGGCTGGTCTCTCTCTCT
10	11297	168089099	chr9:111940176-111940218	20	2.15	95	AluJo	-			TTCTCTCTCTCTTCCTCTCT
10	2574	169567439	chrX:6252752-6252902	60	2.52	96	GA-rich	+			AGAGAGAGAGAGCGAGAGAGAAAGAGAATGAGAGACCAAGAAAGAGGGAGAGACAGAGAA
10	11762	169447701	chr21:23793516-23793556	20	2.05	97	HAL1-3A_ME	+			ACAGAGACAGAGAGAGAGAG
10	11493	168674015	chr15:48980622-48980674	20	2.65	96	L1MA3	+			AGCGAGAGAGAGACAGAGAG
10	10931	166850922	chr3:113072595-113072644	20	2.5	100	L1ME3	+			GAGAGAGAGAACCAGAGTCA
10	6891	167330721	chr1:237899930-237899986	28	2.04	98	L2c	-			AAAGGAAGGCTAGAGGAGAGAGAGAAGC
10	8570	168619186	chr15:32496498-32496580	24	3.54	95	MSTB1	-	233	211	GGTGAGAGAGAGAGCGAGAGAGAG
10	1047	167195744	chr7:13490573-13490822	116	2.16	96	THE1D	-	262	143	ACTCACTATCATGAGAGGCGAAGGGAAGGCAAGGCACGTCTTCTCATGGTGGCAGGAGAGAGAGAATGAGCGAAGGGGAAGTGCCACTTTTAAAGCATCAGATCTTGTGAGAACTC
8	1650	166448262	chr1:33061172-33061332	81	2	99	AluJb	-	283	219	TTTTGTTTTTTTTTTTTGAGACAGGGTCTCTCTCTATCGCCCAAGCTGGAGTGCAGTGGTGCCATCTCAGCTCACTGCAGC
8	2050	167125040	chr1:206519075-206519282	70	2.97	97	AluJo	+	216	278	GTTTGAGGATGCAGTGAGCTGTAATCATGCCACTGCACTCCAGCCTGGGCAACAGAGAGAGACCCTGATA
8	819	168307246	chr11:61741725-61742349	139	4.49	96	AluJo	+	21	142	TGGCACAGGCCTGTAGTCCCAGCTATTCAGGAGGCTGAGGGAGGAGGATTGCTTGAGCCCAGGAGTTTGAGACCAGCCTGGGTGACATAGCAAGTCCCTCTCTCTCCAAAAAAAAAACACAAAAATTAGCCGGGTATGA
8	4186	168291295	chr11:47596372-47596455	41	2.07	98	AluSq2	+			CTCTAGCCTGGGCAACAAGAGCGAAACTCCCATCTCTCTCT
8	11548	168837124	chr15:96671063-96671103	20	2.05	100	AluSx1	+			TGGGCAACAGAGAGAGACTG
8	371	169540013	chr19:46941756-46944883	1414	2.21	98	AluSx1	+			GCTGGGTATGGTGGCTCATGCCTGTAATCCCAGCACTTTGGGAGGCCAAGGCGGGTGGATTGCCTGAGCTCAGGAGTTCAAGACTAGCTGGGCAACATGGTGAAATCCTGTCTCTACTAAAATACAAAAAATTAGCCGGGCGTGGTGGCGGGCGCTTGTAGTCCCAGCTACTCGGGAGGCTGAGGCAGGAGAATGGCTTGAACCTGGGAGGCGGAGCTTGCAGTGAGCCGAGATCCCGCCACTGCACTCCAGCCTGGGTGACAGAGCGAGACTTCTTCTCAAAAAAAAAAGAAAAAAAAAAAGTCAGTGCAAAGGCCCTGAGGCTGGAGCCTGCCTGGTGTACTTGAAGAACAGCAGAAACCCGTGGTGCCTGGCAGCAGAGGGAGCAAGGGAGTGTTG…
8	14	168749798	chr15:68561627-68562295	319	2.1	98	AluSz	+	5	283	AAAAAAAAAAAAAAAAAGACTAAGAATTGGCTGGGCGAGGTGGCTCAAGCCTGTAATCCCAGCACTGTGGGAGGCTGAGGCAGGTGGATCACTTGAGGTGAGAAATTCAAGACCAGCCTGGCCAACATGGTAAAACCCTGTCTCTACCAAAAATACAAAAATTAGCTGGGCATGGTGGTGCACACCTGTAATCCCAGCTACTCGGGAGGCTGAGGCAGGAGAATCGCTTGAACCCGGGAGGAGGAGGTTGCAGTGAGCCAAGGTTGTGCCACTGCACTCCAGCCTGGGTGACAGAGCAAGACTCCATCTCAAAAAAAAA
8	5406	169534974	chr19:43497203-43497270	34	2	98	AluSz6	+			GGATGGCACCACTGCACTCCAGCCTGGGTGACAG
8	1791	167052733	chr5:76084591-76084746	77	2.05	97	AluY	-	282	227	CACTCTTTTTTTTTTTTTTTTTGAGAAGGAGTCTCTCTCTGTCACCCAGGCTGGAGTGCAGGGGTGCAATCTCGGCT
8	14	167702195	chr4:173579003-173579640	318	2.02	95	AluYa5	+	1	282	AGAAATATCTCTGTGGGGGCCGGGCGCAGTGGCTCACGCCTGTAATCCCAGCACTTTGGGAGGCCGAGACAGGCGGATCACGAAGTCAGGAGATCAAGACCATCCCGGCTAAAACGGTGAAACCCAGTCTCTACTAAAAATACCAAAAAATTAGCCGGGCGTAGTGGCGGACGCCTGTAGTCCCAGCTACTCGGGAGGCTGAGGCAGGAGAATGGCGTGAACCCGGGAGGCGGAGCTTGCAGTGAGCCGAGATCCCACCACTGCACTCCAGCCTGGGCGACAGAGAGAGACTCCGTCTCAAAAAAAAAAAAAAAAAAA
8	4761	167146516	chr3:174057152-174057263	37	3.03	96	AluYc	-	282	248	TTTGAGATGGAGTCTCTCTCTGTCGGCCAGGCTGGAG
8	668	167701048	chr7:96123967-96124462	167	2.97	98	GA-rich	+			GAATATGTCACAGAAGTTCAGATAAGTGAGAGCTACAAAAACTCAGAGAGATAATGAGAGAGAAGGGGGTGAAGAGAGAGCAAGAGGGAAAGAGAGAGGGTGGGAGAATAGCATTGGAAGATTATTCTAATGATATTTCAGGCCATAGAAATATTGTGAAATTTTAT
8	4068	168413160	chr11:124114697-124114921	42	5.36	97	GA-rich	+			AGAGAGAGATGGAGAGAGAACGAGGAAAGGATGGAGAGAGGG
8	399	167844375	chr7:149737099-149738702	749	2.15	96	HERVE-int	-			AGCCAGGGGGGGAAGAGGGGCTGGCTCTCAGTCCCCGCCTCGCGGGGGGTGCCTCCCCCCACTGCGATGGGGGTCCCAAGAGCCAGAGGGGGAAGAGGGGCTGGCTCTCAACCACCACAAAATGGGAGGCCTTTATATTCAGGTTTTACCCAAGAATCAGCTTATTTGCTTCTTGTACTAGCAGGGCAGTTGCTGCCAAAGCCCTCAAATAGGGAGGCCATCCTTTAGCAAACCTGTCTAGTTGTTTAGAGACGTAGGCTACCGGCCTCAGCCAGGGCCCCACAGTTTGGGTTAAAAGTCCAGCTGCCATCTTTTCTCTCTCTGACGCATACAATGGAAAAGGCTTTGTCAGATCGGGTAGCCCCAGGGCTGGGGCTGCCAGAAGATTTTCCTGTAACT…
8	2413	167290764	chr3:195658353-195658664	62	5.03	96	L1M1	+	260	314	CACGGCAGGGAGAGAGAATCCGTGTGCTGGGGGAGGTAGAGCACAGTGATGATGGGACTTTG
8	10675	169193394	chr17:51856246-51856289	21	2.14	95	L1MB3	-			TCTCTCTTCTCTCTCTTTCCC
8	11298	168095642	chr9:117601726-117601765	20	2	97	L1PA16	+			AGCCATGAGCACCCATCCCA
8	9593	167804890	chr7:131316039-131316085	22	2.14	100	L2	+			TGGGCTTTTATAGTCTCTCTCC
8	11060	167284346	chr3:194859635-194859690	20	2.8	96	L2b	-			AGAGAGAGAGCATCCTAGAC
8	7719	169030754	chr20:9854326-9854377	26	2	100	LTR10F	+	237	262	CCACTCACCCCATCTCTCTCTTTAAA
8	5400	169467319	chr21:40256342-40256418	34	2.26	96	LTR49-int	+			GAATCTGGTACCAGACTCCCAGTCTCTCTCTGTG
8	1005	169474226	chr21:46161551-46161857	121	2.53	96	MER61-int	+			AAGAAAGGAAGGAAGGAAGGAAGGAAGGAAGGAGGAGGGAGGGAGGGAGGGAAGGAAAGAAGGAAGGAAAGAAAGAAGGAAAGAGAGAAGAGAGAGAAAGATGAGAGAGAGGAGAGACAGA
8	10083	166733693	chr5:20598600-20598649	21	2.38	100	MSTA	+			CCTGCTCCTCTCTCTCTTGCT
8	370	167996838	chr9:44877519-44880355	1419	2.01	95	SST1	-			CACAAACCCACAGAGAGTGGGAAAGAAACACACAGAGACTGAGAGACAGAGAGAGAAAAGAGAATGGGAGACACACACACAGACACACACACACACAAACACACACACACAGAGTCATACAGCAGAGGCATTGAAACACACACCCCCAGGCAACCCCTCAGGCTGCGGGGTTCTGCTCTGGAGGAGAAAGACCCTCAGGTGAGAGAGCAGCCCAGGGGCACGCAGGCCGAACCGTCCTCGAGATCACAGACGGCGGCACGACTTTTGGGGAGACTCACCCCAACCAACACCGACCGTGCAGGCCTGAGGCTGGGATCCCATGCTGCTTCCCCCGTCTCCGCCTGGGGTTTCATCATAATGGTCCACCCTTTGCGACTCCTGGCATCCGGAGACGTTCCC…
8	1887	168277110	chr11:41574511-41574659	74	2.01	95	THE1A-int	+			AAAGAGACTGGTGGCATTTTGCCCCTGCCATAGAGATTTATGGAACTTTGAACTTGAGAGAGATGATGTAGGAT
8	1025	169312433	chr8:135340915-135341155	119	2.03	96	THE1B	-	298	194	AGGTTTAATGGACTCACAGTTCCACATGGCTGGGAAGGCCTCACAATCATGGCAGAAGGCAAGGAGGAGCAAGTCACATCTTACATGGGTGGCAGCAGGCAAAGAGAGAGAACTTGTGC
8	3689	168115286	chr9:134933823-134933912	45	2	100	THE1C	+	169	203	GGTATCATAAGGGGCTTTTCCCCCTTTGCTCAGCACTTCTCTCTC

### Sheet: Sheet1
LONGEST GA OR TC REPEAT					Supplemental Table 3: A complete list of all 7,276 TE-derived TRs											GA and TC lengths
LONGEST GA OR TC REPEAT	Matched TE	Repeat Unit Length	No. of repeats		Cluster#	TR ID	Locus	Repeat Unit Length	No. of repeats	repeat unit identity (%)	Matched TE	TE strand	TE start	TE end	TR consensus sequence#		GA-8MER
10	AluJb	21	2.45		10346	167801847	chr6:41842703-41842753	21	2.45	96	AluJb	+			AAAGAAAGAAGAGAGAGAGAG	10-mer	YES
8	AluJb	81	2		1650	166448262	chr1:33061172-33061332	81	2	99	AluJb	-	283	219	TTTTGTTTTTTTTTTTTGAGACAGGGTCTCTCTCTATCGCCCAAGCTGGAGTGCAGTGGTGCCATCTCAGCTCACTGCAGC		YES
10	AluJb	45	2		3661	166851703	chr3:113397776-113397865	45	2	96	AluJb	-	118	81	TAGAGATGGGATCTCACTATGCTGTCCAGGCTGGTCTCTCTCTCT	10-mer	YES
8	AluJo	70	2.97		2050	167125040	chr1:206519075-206519282	70	2.97	97	AluJo	+	216	278	GTTTGAGGATGCAGTGAGCTGTAATCATGCCACTGCACTCCAGCCTGGGCAACAGAGAGAGACCCTGATA		YES
8	AluJo	139	4.49		819	168307246	chr11:61741725-61742349	139	4.49	96	AluJo	+	21	142	TGGCACAGGCCTGTAGTCCCAGCTATTCAGGAGGCTGAGGGAGGAGGATTGCTTGAGCCCAGGAGTTTGAGACCAGCCTGGGTGACATAGCAAGTCCCTCTCTCTCCAAAAAAAAAACACAAAAATTAGCCGGGTATGA		YES
10	AluJo	20	2.15		11297	168089099	chr9:111940176-111940218	20	2.15	95	AluJo	-			TTCTCTCTCTCTTCCTCTCT	10-mer + 6-mer	YES
8	AluSq2	41	2.07		4186	168291295	chr11:47596372-47596455	41	2.07	98	AluSq2	+			CTCTAGCCTGGGCAACAAGAGCGAAACTCCCATCTCTCTCT		YES
8	AluSx1	20	2.05		11548	168837124	chr15:96671063-96671103	20	2.05	100	AluSx1	+			TGGGCAACAGAGAGAGACTG		YES
8	AluSx1	1414	2.21		371	169540013	chr19:46941756-46944883	1414	2.21	98	AluSx1	+			GCTGGGTATGGTGGCTCATGCCTGTAATCCCAGCACTTTGGGAGGCCAAGGCGGGTGGATTGCCTGAGCTCAGGAGTTCAAGACTAGCTGGGCAACATGGTGAAATCCTGTCTCTACTAAAATACAAAAAATTAGCCGGGCGTGGTGGCGGGCGCTTGTAGTCCCAGCTACTCGGGAGGCTGAGGCAGGAGAATGGCTTGAACCTGGGAGGCGGAGCTTGCAGTGAGCCGAGATCCCGCCACTGCACTCCAGCCTGGGTGACAGAGCGAGACTTCTTCTCAAAAAAAAAAGAAAAAAAAAAAGTCAGTGCAAAGGCCCTGAGGCTGGAGCCTGCCTGGTGTACTTGAAGAACAGCAGAAACCCGTGGTGCCTGGCAGCAGAGGGAGCAAGGGAGTGTTG…		YES
14	AluSx1	20	2.05		11391	168362453	chr10:13905972-13906011	20	2.05	97	AluSx1	-			TCTTTCTCTCTCTCTCTCTT	14-mer	YES
8	AluSz	319	2.1		14	168749798	chr15:68561627-68562295	319	2.1	98	AluSz	+	5	283	AAAAAAAAAAAAAAAAAGACTAAGAATTGGCTGGGCGAGGTGGCTCAAGCCTGTAATCCCAGCACTGTGGGAGGCTGAGGCAGGTGGATCACTTGAGGTGAGAAATTCAAGACCAGCCTGGCCAACATGGTAAAACCCTGTCTCTACCAAAAATACAAAAATTAGCTGGGCATGGTGGTGCACACCTGTAATCCCAGCTACTCGGGAGGCTGAGGCAGGAGAATCGCTTGAACCCGGGAGGAGGAGGTTGCAGTGAGCCAAGGTTGTGCCACTGCACTCCAGCCTGGGTGACAGAGCAAGACTCCATCTCAAAAAAAAA		YES
8	AluSz6	34	2		5406	169534974	chr19:43497203-43497270	34	2	98	AluSz6	+			GGATGGCACCACTGCACTCCAGCCTGGGTGACAG		YES
8	AluY	77	2.05		1791	167052733	chr5:76084591-76084746	77	2.05	97	AluY	-	282	227	CACTCTTTTTTTTTTTTTTTTTGAGAAGGAGTCTCTCTCTGTCACCCAGGCTGGAGTGCAGGGGTGCAATCTCGGCT		YES
8	AluYa5	318	2.02		14	167702195	chr4:173579003-173579640	318	2.02	95	AluYa5	+	1	282	AGAAATATCTCTGTGGGGGCCGGGCGCAGTGGCTCACGCCTGTAATCCCAGCACTTTGGGAGGCCGAGACAGGCGGATCACGAAGTCAGGAGATCAAGACCATCCCGGCTAAAACGGTGAAACCCAGTCTCTACTAAAAATACCAAAAAATTAGCCGGGCGTAGTGGCGGACGCCTGTAGTCCCAGCTACTCGGGAGGCTGAGGCAGGAGAATGGCGTGAACCCGGGAGGCGGAGCTTGCAGTGAGCCGAGATCCCACCACTGCACTCCAGCCTGGGCGACAGAGAGAGACTCCGTCTCAAAAAAAAAAAAAAAAAAA		YES
8	AluYc	37	3.03		4761	167146516	chr3:174057152-174057263	37	3.03	96	AluYc	-	282	248	TTTGAGATGGAGTCTCTCTCTGTCGGCCAGGCTGGAG		YES
14	CT-rich	56	2.64		2820	169715351	chrX:137212884-137213031	56	2.64	96	CT-rich	+			CTTTCTCTCTCTCTCTCTTCCCCTCTCTGTCTCTCTCTTTCTCTCTCTCTCCCCCC	14-mer + 8-mer +12-mer	YES
14	CT-rich	30	3.63		6390	168680889	chr14:82109697-82109801	30	3.63	95	CT-rich	+			TCTTTCTCTCTCTCTCTCTTTTTTCTCTTC	14-mer	YES
14	FRAM	30	2.5		6307	167715714	chr6:12584214-12584288	30	2.5	97	FRAM	+			AGAGAGAGAGAGAGACCCCATCTCAAAAAA	14-mer	YES
8	GA-rich	167	2.97		668	167701048	chr7:96123967-96124462	167	2.97	98	GA-rich	+			GAATATGTCACAGAAGTTCAGATAAGTGAGAGCTACAAAAACTCAGAGAGATAATGAGAGAGAAGGGGGTGAAGAGAGAGCAAGAGGGAAAGAGAGAGGGTGGGAGAATAGCATTGGAAGATTATTCTAATGATATTTCAGGCCATAGAAATATTGTGAAATTTTAT		YES
10	GA-rich	60	2.52		2574	169567439	chrX:6252752-6252902	60	2.52	96	GA-rich	+			AGAGAGAGAGAGCGAGAGAGAAAGAGAATGAGAGACCAAGAAAGAGGGAGAGACAGAGAA	10-mer + 6 mer + 6 mer	YES
18	GA-rich	43	2.05		3941	168718415	chr15:60691194-60691280	43	2.05	96	GA-rich	+			AGAGAGAGAGAGAGAGAGAGAGAGAGAGAGTTTCTTGCAGCAC	18-mer	YES
8	GA-rich	42	5.36		4068	168413160	chr11:124114697-124114921	42	5.36	97	GA-rich	+			AGAGAGAGATGGAGAGAGAACGAGGAAAGGATGGAGAGAGGG		YES
10	HAL1-3A_ME	20	2.05		11762	169447701	chr21:23793516-23793556	20	2.05	97	HAL1-3A_ME	+			ACAGAGACAGAGAGAGAGAG	10-mer	YES
8	HERVE-int	749	2.15		399	167844375	chr7:149737099-149738702	749	2.15	96	HERVE-int	-			AGCCAGGGGGGGAAGAGGGGCTGGCTCTCAGTCCCCGCCTCGCGGGGGGTGCCTCCCCCCACTGCGATGGGGGTCCCAAGAGCCAGAGGGGGAAGAGGGGCTGGCTCTCAACCACCACAAAATGGGAGGCCTTTATATTCAGGTTTTACCCAAGAATCAGCTTATTTGCTTCTTGTACTAGCAGGGCAGTTGCTGCCAAAGCCCTCAAATAGGGAGGCCATCCTTTAGCAAACCTGTCTAGTTGTTTAGAGACGTAGGCTACCGGCCTCAGCCAGGGCCCCACAGTTTGGGTTAAAAGTCCAGCTGCCATCTTTTCTCTCTCTGACGCATACAATGGAAAAGGCTTTGTCAGATCGGGTAGCCCCAGGGCTGGGGCTGCCAGAAGATTTTCCTGTAACT…		YES
8	L1M1	62	5.03		2413	167290764	chr3:195658353-195658664	62	5.03	96	L1M1	+	260	314	CACGGCAGGGAGAGAGAATCCGTGTGCTGGGGGAGGTAGAGCACAGTGATGATGGGACTTTG		YES
10	L1MA3	20	2.65		11493	168674015	chr15:48980622-48980674	20	2.65	96	L1MA3	+			AGCGAGAGAGAGACAGAGAG	10-mer +4mer	YES
8	L1MB3	21	2.14		10675	169193394	chr17:51856246-51856289	21	2.14	95	L1MB3	-			TCTCTCTTCTCTCTCTTTCCC		YES
10	L1ME3	20	2.5		10931	166850922	chr3:113072595-113072644	20	2.5	100	L1ME3	+			GAGAGAGAGAACCAGAGTCA	10-mer	YES
8	L1PA16	20	2		11298	168095642	chr9:117601726-117601765	20	2	97	L1PA16	+			AGCCATGAGCACCCATCCCA		YES
12	L2	40	2.38		114	169140034	chr18:32548813-32548907	40	2.38	95	L2	+			CTCTCTCTCTCTCTCACACACACACACACACACACACACA	12-mer	YES
12	L2	38	2.39		114	169140038	chr18:32548815-32548905	38	2.39	96	L2	+			CTCTCTCTCTCTCACACACACACACACATACACACACA	12-mer	YES
8	L2	22	2.14		9593	167804890	chr7:131316039-131316085	22	2.14	100	L2	+			TGGGCTTTTATAGTCTCTCTCC		YES
8	L2b	20	2.8		11060	167284346	chr3:194859635-194859690	20	2.8	96	L2b	-			AGAGAGAGAGCATCCTAGAC		YES
10	L2c	28	2.04		6891	167330721	chr1:237899930-237899986	28	2.04	98	L2c	-			AAAGGAAGGCTAGAGGAGAGAGAGAAGC	10-mer	YES
8	LTR10F	26	2		7719	169030754	chr20:9854326-9854377	26	2	100	LTR10F	+	237	262	CCACTCACCCCATCTCTCTCTTTAAA		YES
12	LTR3B	31	2		6048	167958430	chr9:31908313-31908372	31	2	95	LTR3B	+	3	33	TTGCAGGCTGAGAGAGAGAGAGTCGTGATCA	12-mer	YES
8	LTR49-int	34	2.26		5400	169467319	chr21:40256342-40256418	34	2.26	96	LTR49-int	+			GAATCTGGTACCAGACTCCCAGTCTCTCTCTGTG		YES
26	MER34C_	139	2		817	167648168	chr4:156940442-156940717	139	2	97	MER34C_	+			CTGCAAGAGAAATTTACATCTATAAAGAAATTTCCATTTGCAAGGATGTCTCTCTCTCTCTCTCTCTCTCTCTCTGTCTGTCTGTCTCTCTCTCTCTACCAGAAACAGAAAAGGAAGACTAAATCACGGGAGATGTAGC	26-mer + 12-mer	YES
8	MER61-int	121	2.53		1005	169474226	chr21:46161551-46161857	121	2.53	96	MER61-int	+			AAGAAAGGAAGGAAGGAAGGAAGGAAGGAAGGAGGAGGGAGGGAGGGAGGGAAGGAAAGAAGGAAGGAAAGAAAGAAGGAAAGAGAGAAGAGAGAGAAAGATGAGAGAGAGGAGAGACAGA		YES
8	MSTA	21	2.38		10083	166733693	chr5:20598600-20598649	21	2.38	100	MSTA	+			CCTGCTCCTCTCTCTCTTGCT		YES
10	MSTB1	24	3.54		8570	168619186	chr15:32496498-32496580	24	3.54	95	MSTB1	-	233	211	GGTGAGAGAGAGAGCGAGAGAGAG	10-mer + 6-mer	YES
22	polypyrimidine	29	2.45		6670	168284773	chr13:108472043-108472113	29	2.45	97	polypyrimidine	+			CTCTCTCTCTCTCTCTCTCTCTCTGGAAA	22-mer	YES
8	SST1	1419	2.01		370	167996838	chr9:44877519-44880355	1419	2.01	95	SST1	-			CACAAACCCACAGAGAGTGGGAAAGAAACACACAGAGACTGAGAGACAGAGAGAGAAAAGAGAATGGGAGACACACACACAGACACACACACACACAAACACACACACACAGAGTCATACAGCAGAGGCATTGAAACACACACCCCCAGGCAACCCCTCAGGCTGCGGGGTTCTGCTCTGGAGGAGAAAGACCCTCAGGTGAGAGAGCAGCCCAGGGGCACGCAGGCCGAACCGTCCTCGAGATCACAGACGGCGGCACGACTTTTGGGGAGACTCACCCCAACCAACACCGACCGTGCAGGCCTGAGGCTGGGATCCCATGCTGCTTCCCCCGTCTCCGCCTGGGGTTTCATCATAATGGTCCACCCTTTGCGACTCCTGGCATCCGGAGACGTTCCC…		YES
8	THE1A-int	74	2.01		1887	168277110	chr11:41574511-41574659	74	2.01	95	THE1A-int	+			AAAGAGACTGGTGGCATTTTGCCCCTGCCATAGAGATTTATGGAACTTTGAACTTGAGAGAGATGATGTAGGAT		YES
8	THE1B	119	2.03		1025	169312433	chr8:135340915-135341155	119	2.03	96	THE1B	-	298	194	AGGTTTAATGGACTCACAGTTCCACATGGCTGGGAAGGCCTCACAATCATGGCAGAAGGCAAGGAGGAGCAAGTCACATCTTACATGGGTGGCAGCAGGCAAAGAGAGAGAACTTGTGC		YES
8	THE1C	45	2		3689	168115286	chr9:134933823-134933912	45	2	100	THE1C	+	169	203	GGTATCATAAGGGGCTTTTCCCCCTTTGCTCAGCACTTCTCTCTC		YES
10	THE1D	116	2.16		1047	167195744	chr7:13490573-13490822	116	2.16	96	THE1D	-	262	143	ACTCACTATCATGAGAGGCGAAGGGAAGGCAAGGCACGTCTTCTCATGGTGGCAGGAGAGAGAGAATGAGCGAAGGGGAAGTGCCACTTTTAAAGCATCAGATCTTGTGAGAACTC	10-mer	YES
																TE #
																1	8	AluJb	chr1:33061172-33061332
		Locus														2	10	AluJb	chr3:113397776-113397865
8	AluJo	chr1:206519075-206519282														3	10	AluJb	chr6:41842703-41842753
8	AluJb	chr1:33061172-33061332														4	8	AluJo	chr1:206519075-206519282
8	GA-rich	chr11:124114697-124114921														5	8	AluJo	chr11:61741725-61742349
8	THE1A-int	chr11:41574511-41574659														6	10	AluJo	chr9:111940176-111940218
8	AluSq2	chr11:47596372-47596455														7	8	AluSq2	chr11:47596372-47596455
8	AluJo	chr11:61741725-61742349														8	8	AluSx1	chr15:96671063-96671103
8	AluSz	chr15:68561627-68562295														9	8	AluSx1	chr19:46941756-46944883
8	AluSx1	chr15:96671063-96671103														10	14	AluSx1	chr10:13905972-13906011
8	L1MB3	chr17:51856246-51856289														11	8	AluSz	chr15:68561627-68562295
8	AluSz6	chr19:43497203-43497270														12	8	AluSz6	chr19:43497203-43497270
8	AluSx1	chr19:46941756-46944883														13	8	AluY	chr5:76084591-76084746				ALU	"RICH"	FRAM	HAL	HERVE-int	LINES	LTRs	MER	MST	PolyPyrim	SST	THE1
8	LTR10F	chr20:9854326-9854377														14	8	AluYa5	chr4:173579003-173579640			# TE	14	6	1	1	1	10	3	2	2	1	1	4
8	LTR49-int	chr21:40256342-40256418														15	8	AluYc	chr3:174057152-174057263			Longest GA	14	18	14	10	8	12	12	26	10	22	9	10
8	MER61-int	chr21:46161551-46161857														16	14	CT-rich	chr14:82109697-82109801
8	AluYc	chr3:174057152-174057263														17	14	CT-rich	chrX:137212884-137213031
8	L2b	chr3:194859635-194859690														18	14	FRAM	chr6:12584214-12584288
8	L1M1	chr3:195658353-195658664														19	8	GA-rich	chr11:124114697-124114921
8	AluYa5	chr4:173579003-173579640														20	8	GA-rich	chr7:96123967-96124462					ALU	LINES	"RICH"	THE1	LTRs	MER	MST	FRAM	HAL	HERVE-int	PolyPyrim	SST
8	MSTA	chr5:20598600-20598649														21	10	GA-rich	chrX:6252752-6252902				# TE	14	10	6	4	3	2	2	1	1	1	1	1
8	AluY	chr5:76084591-76084746														22	18	GA-rich	chr15:60691194-60691280				Longest GA	14	12	18	10	12	26	10	14	10	8	22	9
8	L2	chr7:131316039-131316085														23	10	HAL1-3A_ME	chr21:23793516-23793556
8	HERVE-int	chr7:149737099-149738702														24	8	HERVE-int	chr7:149737099-149738702
8	GA-rich	chr7:96123967-96124462														25	8	L1M1	chr3:195658353-195658664
8	THE1B	chr8:135340915-135341155														26	10	L1MA3	chr15:48980622-48980674												ALU FAMILY
8	L1PA16	chr9:117601726-117601765														27	8	L1MB3	chr17:51856246-51856289												ALUJ VERY OLD-->6 of the 14
8	THE1C	chr9:134933823-134933912														28	10	L1ME3	chr3:113072595-113072644												ALUS OLD -->6 of 14
8	SST1	chr9:44877519-44880355														29	8	L1PA16	chr9:117601726-117601765												ALUY YOUNG --> 12 of 14
10	L2c	chr1:237899930-237899986														30	8	L2	chr7:131316039-131316085
10	MSTB1	chr15:32496498-32496580														31	12	L2	chr18:32548813-32548907
10	L1MA3	chr15:48980622-48980674														32	12	L2	chr18:32548815-32548905
10	HAL1-3A_ME	chr21:23793516-23793556														33	8	L2b	chr3:194859635-194859690
10	L1ME3	chr3:113072595-113072644														34	10	L2c	chr1:237899930-237899986
10	AluJb	chr3:113397776-113397865														35	8	LTR10F	chr20:9854326-9854377
10	AluJb	chr6:41842703-41842753														36	12	LTR3B	chr9:31908313-31908372
10	THE1D	chr7:13490573-13490822														37	8	LTR49-int	chr21:40256342-40256418
10	AluJo	chr9:111940176-111940218														38	26	MER34C_	chr4:156940442-156940717
10	GA-rich	chrX:6252752-6252902														39	8	MER61-int	chr21:46161551-46161857
12	L2	chr18:32548813-32548907														40	8	MSTA	chr5:20598600-20598649
12	L2	chr18:32548815-32548905														41	10	MSTB1	chr15:32496498-32496580					THIS IS A VERY SELECT CLASS THAT HAS 2 or more 20-mer repeats within.
12	LTR3B	chr9:31908313-31908372														42	22	polypyrimidine	chr13:108472043-108472113
14	AluSx1	chr10:13905972-13906011														43	8	SST1	chr9:44877519-44880355
14	CT-rich	chr14:82109697-82109801														44	8	THE1A-int	chr11:41574511-41574659
14	FRAM	chr6:12584214-12584288														45	8	THE1B	chr8:135340915-135341155
14	CT-rich	chrX:137212884-137213031														46	8	THE1C	chr9:134933823-134933912
18	GA-rich	chr15:60691194-60691280														47	10	THE1D	chr7:13490573-13490822
22	polypyrimidine	chr13:108472043-108472113																	Locus
26	MER34C_	chr4:156940442-156940717
																							Frequency of G*-repeats. X-axis is length of GA-repeat starting at 8-mers (red). Y-axis is frequency out of 47 total.
